# Chromatin state transition underlies the temporal changes in gene expression during cardiomyocyte maturation

**DOI:** 10.1101/2021.12.28.474318

**Authors:** Chia-Yeh Lin, Yao-Ming Chang, Hsin-Yi Tseng, Yen-Ling Shih, Hsiao-Hui Yeh, You-Rou Liao, Chia-Ling Hsu, Chien-Chang Chen, Yu-Ting Yan, Cheng-Fu Kao

## Abstract

Congenital heart disease (CHD) is often rooted in gene expression anomalies that occur during heart development. As cells commit to a specific lineage, chromatin dynamics and developmental plasticity generally become more limited. However, it remains unclear how differentiated cardiomyocytes (CMs) undergo morphological and functional adaptations to the postnatal environment during their maturation. In this work, we sought to identify the regulatory mechanisms controlling postnatal cardiac gene networks. A time-series transcriptomic analysis of postnatal hearts revealed an integrated, time-ordered transcriptional network that regulates CM maturation. Remarkably, depletion of histone H2B ubiquitin ligase RNF20 after formation of the four-chamber heart disrupted these highly coordinated gene networks. Its ablation also caused early-onset cardiomyopathy, a phenotype reminiscent of CHD. Furthermore, we found that dynamic RNF20-mediated modulation of chromatin accessibility during CM maturation was necessary for the operative binding of cardiac transcription factors known to drive transcriptional gene networks. Together, our results reveal how epigenetic-mediated chromatin state transitions modulate time-ordered gene expression during CM maturation.
