## Supplementary file2 for "Chromatin state transition underlies the temporal changes in gene expression during cardiomyocyte maturation"

### Sheet: Peaks number
		Control	Rnf20 cKO	Control	Rnf20 cKO
	Promoter (£ 3 kb)	13320	5567	3714	3155
	exon+UTR	1357	514	580	643
	Intron	7707	3249	3902	4545
	Downstream (£ 300 b)	301	123	160	155
	Distal intergenic	8315	5565	6618	6856
	Sum	31000	15018	14974	15354
